# The STA1–DOT2 interaction promotes nuclear speckle formation and splicing robustness in growth and heat stress responses

**DOI:** 10.64898/2026.01.11.698856

**Authors:** Heejin Kim, Kyoung-jae Yu, So Young Park, Dong Hye Seo, Woo Taek Kim, Dae-Jin Yun, Jae-Hoon Jung, Dong-Hoon Jeong, Byeong-ha Lee

## Abstract

Pre-mRNA splicing is carried out by the spliceosome, a large and dynamic ribonucleoprotein complex. The spliceosome is known to be stored in nuclear speckles (NS), which are now recognized as active subnuclear organelles for splicing. However, it remains poorly understood how spliceosomal protein-protein interactions are functionally coupled to NS organization to maintain splicing robustness in plants. Here, we report the functional significance of a specific interaction between two U4/U6·U5 tri-snRNP components of the spliceosome, STA1 and DOT2, in regulating NS organization, pre-mRNA splicing, and heat stress responses in *Arabidopsis*. We identified a missense mutation in *DOT2* (a Snu66/SART1 homolog) from a genetic suppressor of the PRP6 homolog mutant *sta1-1* (named *S307*). This mutation restored the weakened interaction between STA1 and DOT2 in the *sta1-1* mutant background. Genetic, biochemical, and cell biological analyses showed that variation in the strength of the STA1-DOT2 interaction was closely associated with changes in NS formation, splicing efficiency, as well as growth and heat tolerance. Pharmacological inhibition of STA1-associated NS formation by tubercidin recapitulated *sta1-1*-like phenotypes and splicing defects, supporting a functional link between NS organization and splicing outcomes. In addition, heat-induced weakening of the STA1-DOT2 interaction was accompanied by reduced NS formation and increased intron retention at the transcriptome-wide level including key heat-responsive transcripts. Based on these observations, we propose that the STA1-DOT2 interaction, likely reflecting the assembly state of the U4/U6·U5 tri-snRNP, functions as a heat-sensitive interaction node that couples spliceosome assembly to NS organization and splicing robustness under stress conditions.
