## Supplementary material for "The STA1–DOT2 interaction promotes nuclear speckle formation and splicing robustness in growth and heat stress responses": S307-SupplementalTable3

### Sheet: Sheet1
Primer name	Sequence (5'-3')	Purpose
Ch5_5.71Mb-F	GACCCGGCCATTCATATTCT	Positional cloning
Ch5_5.71Mb-R	TCGATTACCCGATCAACACA	Positional cloning
Ch5-5.46Mb-F	TCCAGCCTGCAAGGGTAATA	Positional cloning
Ch5-5.46Mb-R	GGTTTCTAGATCGTAATGCCAAA	Positional cloning
STA1cds-F2	CAAGAGTCTGACCCAGTCGAA	sta1-1 mutation genotyping
STA1N1243-R	GGATTAGCTAACCTACAAGC	sta1-1 mutation genotyping
dot2_dCaps_EcoRI-F	TTCCAGCACCAATCAAACAA	dot2S mutation genotyping
dot2_dCaps_EcoRI-R	CGCTGGAGACCCCAGACGAATT	dot2S mutation genotyping
FCS1-F	AACAGACAGGGTGGTTTTGG	Validation for RNA-seq analysis
FCS1-R	AGGAACTTGGCAATGTTTGG	Validation for RNA-seq analysis
BRG1-F	GGCTGTTGAAGCAAGACACA	Validation for RNA-seq analysis
BRG1-R	GATTAATGACGCCGGAGAAA	Validation for RNA-seq analysis
BGLU6-F	TTTTCTTGCTTTTGCTTTCTCC	Validation for RNA-seq analysis
BGLU6-R	TATCTCCGTTACCTTGGTTATTAT	Validation for RNA-seq analysis
PP2A(361)-F	GCGTACATCAGGAAATTCGTC	Semi-quantative RT-PCR
PP2A(361)-R	GCGTGTGCGTTATATGGTTG	Semi-quantative RT-PCR
STA1(attB1)-F	GGGGACAAGTTTGTACAAAAAAGCAGGCTGGATGGTGTTTCTCTCGATTCCAAACG	Cloning for BiFC (STA1(sta1-1)-nEYFP), yeast two hybrid assay (pGADT7-STA1(sta1-1)), and localization (STA1(sta1-1)-GFP)
STA1(attB2)-R	GGGGACCACTTTGTACAAGAAAGCTGGGTCAGCAGAATTCTCTTCCTTGCTCAAC	Cloning for BiFC (STA1(sta1-1)-nEYFP), yeast two hybrid assay (pGADT7-STA1(sta1-1)), and localization (STA1(sta1-1)-GFP)
DOT2(attB1)-F	GGGGACAAGTTTGTACAAAAAAGCAGGCTTCATGGAAGTGGAGAAGTCTAAATCAAG	Cloning for DOT2 complementation (35Sp::DOT2 in S307), BiFC (cEYFP-DOT2(dot2S, dot2C)), and yeast two hybrid assay (pGBKT7-DOT2(dot2S))
DOT2(attB2)-R	GGGGACCACTTTGTACAAGAAAGCTGGGTCTCAAGGCTTTGGTCTCTTTGG	Cloning for DOT2 complementation (35Sp::DOT2 in S307), BiFC (cEYFP-DOT2(dot2S, dot2C)).
DOT2(attB2-STOP)-R	GGGGACCACTTTGTACAAGAAAGCTGGGTCAGGCTTTGGTCTCTTTGG	Cloning for yeast two hybrid assay (pGBKT7-DOT2(dot2S))
DOT2_CDS_kpnl-F	TCGGTACCATGGAAGTGGAGAAGTCTAAAT	Cloning for co-localization (mRFP-DOT2(dot2S, dot2C))
DOT2_CDS_SalI-R	AAGGTCGACTCAAGGCTTTGGTCTCTTTG	Cloning for co-localization (mRFP-DOT2(dot2S, dot3C))
DOT2_pro_kpnI-F	CAGGTACCGTGGTAGGCTCGCGAAAGCT	Cloning for DOT2 complementation (DOT2p::DOT2 in S307)
DOT2_3'UTR_BamHI-R	TGGATCCAAGTCAAACGACTCAACATT	Cloning for DOT2 complementation (DOT2p::DOT2 in S307)
STA1pro_BamHi-F	GTGGATCCACTTATTGTAGCAATACTTGTTCTTA	Cloning for GUS assay (STA1p::GUS)
STA1pro_HindIII-R	CCGGTAAGCTTAACCAAACTATAAAAATCTCT	Cloning for GUS assay (STA1p::GUS)
DOT2_pro_BamHI-F	AATGGATCCATAATGCAGGCACAAGCTG	Cloning for GUS assay (DOT2p::GUS)
DOT2_pro_NcoI-R	CACCCATGGTTTCAAGAACTTTAGTCAAGACC	Cloning for GUS assay (DOT2p::GUS)
DOT2sgRNA3_infu_CR	TATTTCTAGCTCTAAAACCCACCGGGGATGAGACACAAGAAC	Cloning for DOT2 CRISPR/Cas9 construct
DOT2sgRNA3_CR	AAACCCACCGGGGATGAGACACAAGAAC	Cloning for DOT2 CRISPR/Cas9 construct
DOT2sgRNA3_infu_CF	GAGTCGAAGTAGTGATTGTTCTTGTGTCTCATCCCCGGTGG	Cloning for DOT2 CRISPR/Cas9 construct
pC1300intC-R	GGCCTCTTCGCTATTACGC	Cloning for DOT2 CRISPR/Cas9 construct
U1-70K_pSHENT-KpnI-F	TTAAGAAGGGATCCGGTACCATGGGAGACTCCGGCGATC	Cloning for localization (mRFP-U1-70K)
U1-70K_pSHENT_SalI+S-R	AAGCTGGGTAGTCGACTCAACGAACATACTCTCGCG	Cloning for localization (mRFP-U1-70K)
STA1 CDS F3	ATTGAGACCGCAAGAGCAAT	Semi-quantative RT-PCR
STA1-R(qRT)	TCTCCTCCTCTACGTTGCCA	Semi-quantative RT-PCR
SALK_035115-RP	AAAACTCAGACACACCATCGC	Semi-quantative RT-PCR
DOT2(qRT)-R	CACCTTTCTGTCACCAAGCA	Semi-quantative RT-PCR
Clathrin-F	CTGACTGGCCCTGCTT	Semi-quantative RT-PCR
Clathrin-R	ATACGCGCTGAGTTCCC	Semi-quantative RT-PCR
AT5G16780-F	GGAAGCCATTGCTAAAGCTG	Sequencing for DOT2
AT5G16780-R	GGAGCTTTGGGTGCTACATC	Sequencing for DOT2
CS834678-RP	GAATTCAGGGTCAGACGACAC	dot2 T-DNA mutant genotyping
CS834678-LP	ATTTCTACCACCCCATTCGAC	dot2 T-DNA mutant genotyping
Salk007933-RP	CCTCCAACCATAGCTTCACTG	sta1 T-DNA mutant genotyping
Salk007933-LP	TTATCCATGTCCTGCTTTTGG	sta1 T-DNA mutant genotyping
HSFA1A-F	CCCCCTTTCCTTAGCAAGAC	Validation for RNA-seq analysis
HSFA1A-R	TCGATCTGGATCCACTTTCC	Validation for RNA-seq analysis
HSFA1B-F	GCGATTGCAGATACAGACGA	Validation for RNA-seq analysis
HSFA1B-R	TGCAACCTCCCCTGAAAA	Validation for RNA-seq analysis
HSFA1D-F	AGCAGGAACAAAATGGATGG	Validation for RNA-seq analysis
HSFA1D-R	ATGCTGCTCTCAGGGACTGT	Validation for RNA-seq analysis
HSFA1E-F	AGCCCAGTGATTGGTGAGAC	Validation for RNA-seq analysis
HSFA1E-R	TGCGGCTCCACAAAATCTTA	Validation for RNA-seq analysis
HSFA2 Exon2-F	AGATGGGAATTTGCAAATGAAGGG	qRT-PCR
HSFA2-qPCR-R	GATCCTTGCTGATTCACATTCTGCAAACC	qRT-PCR
DREB2A-qRT-F	CAGTGTTGCCAACGGTTCAT	qRT-PCR
DREB2A-qRT-R	AAACGGAGGTATTCCGTAGTTGAG	qRT-PCR
AtHSFa3-qRT-F	TTCGCTAACGAGGCTTTCC	qRT-PCR
AtHSFA3-qRT-R	CCTCAGTAGGTGACCCTT	qRT-PCR
Hsp90-1-qRT-F	GCTGCTAGGATTCACAGGATG	qRT-PCR
Hsp90-1-qRT-R	TCCTCCATCTTGCTCTCTTCA	qRT-PCR
At MBF1c For	GACGATGCCGAGCAGATACC	qRT-PCR
At MBF1c rev	TTTCGGATCGCGTAGGTCTT	qRT-PCR
HSFA7b-qPCR-F	ATGGACCCGTCGTCAAGCTCCAGAGCACG	qRT-PCR
HSFA7b-qPCR-R	TGCTTGAAGTATAGAGGCAGAATAGTGGCCGAG	qRT-PCR
